# Emergent dynamics of a three-node regulatory network explain phenotypic switching and heterogeneity: a case study of Th1/Th2/Th17 cell differentiation

**DOI:** 10.1101/2021.11.03.465892

**Authors:** Atchuta Srinivas Duddu, Sauma Suvra Majumdar, Sarthak Sahoo, Siddharth Jhunjhunwala, Mohit Kumar Jolly

**Author notes:** Author to whom correspondence to be addressed (M.K.J.).

## Abstract

Naïve helper (CD4+) T-cells can differentiate into distinct functional subsets including Th1, Th2, and Th17 phenotypes. Each of these phenotypes has a ‘master regulator’ – T-bet (Th1), GATA3 (Th2) and RORγT (Th17) – that inhibits the other two master regulators. Such mutual repression among them at a transcriptional level can enable multistability, giving rise to six experimentally observed phenotypes – Th1, Th2, Th17, hybrid Th/Th2, hybrid Th2/Th17 and hybrid Th1/Th17. However, the dynamics of switching among these phenotypes, particularly in the case of epigenetic influence, remains unclear. Here, through mathematical modeling, we investigated the coupled transcription-epigenetic dynamics in a three-node mutually repressing network to elucidate how epigenetic changes mediated by any ‘master regulator’ can influence the transition rates among different cellular phenotypes. We show that the degree of plasticity exhibited by one phenotype depends on relative strength and duration of mutual epigenetic repression mediated among the master regulators in a three-node network. Further, our model predictions can offer putative mechanisms underlying relatively higher plasticity of Th17 phenotype as observed *in vitro* and *in vivo*. Together, our modeling framework characterizes phenotypic plasticity and heterogeneity as an outcome of emergent dynamics of a three-node regulatory network, such as the one mediated by T-bet/GATA3/RORγT.
