## Supplementary Table for "Emergent dynamics of a three-node regulatory network explain phenotypic switching and heterogeneity: a case study of Th1/Th2/Th17 cell differentiation"

### Sheet: Table S1
Parameter sets used in all figure panels
P1	P2	P3	P4	P5	P6
Figure panel	P_number	States_number	Prod_of_A	Prod_of_B	Prod_of_C	Deg_of_A	Deg_of_B	Deg_of_C	Trd_of_BToA	Num_of_BToA	Inh_of_BToA	Trd_of_CToA	Num_of_CToA	Inh_of_CToA	Trd_of_AToB	Num_of_AToB	Inh_of_AToB	Trd_of_CToB	Num_of_CToB	Inh_of_CToB	Trd_of_BToC	Num_of_BToC	Inh_of_BToC	Trd_of_AToC	Num_of_AToC	Inh_of_AToC
Fig 2B-P1	P1	3	74.6613	88.8397	33.3427	0.7806	0.913511	0.678669	11.2435	6	0.056011	4.7457	5	0.012852	5.9791	6	0.020298	8.41434	2	0.016738	11.5095	4	0.022222	9.96981	5	0.010311
Fig 2B-P2	P2	3	12.7564	24.611	21.8924	0.49127	0.87707	0.668234	9.45456	5	0.134716	8.07163	2	0.019995	13.404	4	0.012008	5.06857	3	0.017363	8.14501	5	0.028832	9.12213	4	0.01217
Fig 2B-P3	P3	3	45.3892	45.4735	69.2742	0.79649	0.660882	0.567332	11.2485	5	0.028717	11.8066	5	0.010077	9.08922	2	0.027849	7.73546	2	0.016295	12.2623	6	0.02782	3.43009	5	0.053563
Fig 2B-P4	P4	3	43.1255	42.7059	22.3165	0.631683	0.758171	0.429697	9.72327	6	0.024531	9.15169	5	0.017554	7.89386	4	0.013122	12.1813	6	0.069397	9.87583	4	0.013806	6.19416	3	0.011343
Fig 2B-P5	P5	3	42.6832	7.39005	19.679	0.666992	0.248021	0.616533	9.22572	4	0.026475	7.92857	6	0.027664	9.79345	2	0.011958	9.08797	4	0.013192	10.1999	6	0.011774	11.0743	2	0.011618
Fig 2B-P6	P6	3	50.5406	31.4471	26.0238	0.4229	0.691099	0.77937	5.09418	1	0.011036	1.80497	3	0.031085	5.26928	4	0.104037	8.59953	6	0.011182	5.28831	1	0.018682	10.5522	2	0.011434
Fig 3B	P6	3	50.5406	31.4471	26.0238	0.4229	0.691099	0.77937	5.09418	1	0.011036	1.80497	3	0.031085	5.26928	4	0.104037	8.59953	6	0.011182	5.28831	1	0.018682	10.5522	2	0.011434
Fig 3C-P1	P1	3	74.6613	88.8397	33.3427	0.7806	0.913511	0.678669	11.2435	6	0.056011	4.7457	5	0.012852	5.9791	6	0.020298	8.41434	2	0.016738	11.5095	4	0.022222	9.96981	5	0.010311
Fig 3C-P2	P2	3	12.7564	24.611	21.8924	0.49127	0.87707	0.668234	9.45456	5	0.134716	8.07163	2	0.019995	13.404	4	0.012008	5.06857	3	0.017363	8.14501	5	0.028832	9.12213	4	0.01217
Fig 3C-P3	P3	3	45.3892	45.4735	69.2742	0.79649	0.660882	0.567332	11.2485	5	0.028717	11.8066	5	0.010077	9.08922	2	0.027849	7.73546	2	0.016295	12.2623	6	0.02782	3.43009	5	0.053563
Fig 3C-P4	P4	3	43.1255	42.7059	22.3165	0.631683	0.758171	0.429697	9.72327	6	0.024531	9.15169	5	0.017554	7.89386	4	0.013122	12.1813	6	0.069397	9.87583	4	0.013806	6.19416	3	0.011343
Fig 3C-P5	P5	3	42.6832	7.39005	19.679	0.666992	0.248021	0.616533	9.22572	4	0.026475	7.92857	6	0.027664	9.79345	2	0.011958	9.08797	4	0.013192	10.1999	6	0.011774	11.0743	2	0.011618
Fig 3C-P6	P6	3	50.5406	31.4471	26.0238	0.4229	0.691099	0.77937	5.09418	1	0.011036	1.80497	3	0.031085	5.26928	4	0.104037	8.59953	6	0.011182	5.28831	1	0.018682	10.5522	2	0.011434
Fig 4A,B,D and E	P6	3	50.5406	31.4471	26.0238	0.4229	0.691099	0.77937	5.09418	1	0.011036	1.80497	3	0.031085	5.26928	4	0.104037	8.59953	6	0.011182	5.28831	1	0.018682	10.5522	2	0.011434
Fig 4C and F - P1	P1	3	74.6613	88.8397	33.3427	0.7806	0.913511	0.678669	11.2435	6	0.056011	4.7457	5	0.012852	5.9791	6	0.020298	8.41434	2	0.016738	11.5095	4	0.022222	9.96981	5	0.010311
Fig 4C and F - P2	P2	3	12.7564	24.611	21.8924	0.49127	0.87707	0.668234	9.45456	5	0.134716	8.07163	2	0.019995	13.404	4	0.012008	5.06857	3	0.017363	8.14501	5	0.028832	9.12213	4	0.01217
Fig 4C and F - P3	P3	3	45.3892	45.4735	69.2742	0.79649	0.660882	0.567332	11.2485	5	0.028717	11.8066	5	0.010077	9.08922	2	0.027849	7.73546	2	0.016295	12.2623	6	0.02782	3.43009	5	0.053563
Fig 4C and F - P4	P4	3	43.1255	42.7059	22.3165	0.631683	0.758171	0.429697	9.72327	6	0.024531	9.15169	5	0.017554	7.89386	4	0.013122	12.1813	6	0.069397	9.87583	4	0.013806	6.19416	3	0.011343
Fig 4C and F - P5	P5	3	42.6832	7.39005	19.679	0.666992	0.248021	0.616533	9.22572	4	0.026475	7.92857	6	0.027664	9.79345	2	0.011958	9.08797	4	0.013192	10.1999	6	0.011774	11.0743	2	0.011618
Fig 4C and F - P6	P6	3	50.5406	31.4471	26.0238	0.4229	0.691099	0.77937	5.09418	1	0.011036	1.80497	3	0.031085	5.26928	4	0.104037	8.59953	6	0.011182	5.28831	1	0.018682	10.5522	2	0.011434
Fig 5	P6	3	50.5406	31.4471	26.0238	0.4229	0.691099	0.77937	5.09418	1	0.011036	1.80497	3	0.031085	5.26928	4	0.104037	8.59953	6	0.011182	5.28831	1	0.018682	10.5522	2	0.011434
Fig 6	P6	3	50.5406	31.4471	26.0238	0.4229	0.691099	0.77937	5.09418	1	0.011036	1.80497	3	0.031085	5.26928	4	0.104037	8.59953	6	0.011182	5.28831	1	0.018682	10.5522	2	0.011434
Fig S1	P1	3	74.6613	88.8397	33.3427	0.7806	0.913511	0.678669	11.2435	6	0.056011	4.7457	5	0.012852	5.9791	6	0.020298	8.41434	2	0.016738	11.5095	4	0.022222	9.96981	5	0.010311
Fig S2A, B and C	P1	3	74.6613	88.8397	33.3427	0.7806	0.913511	0.678669	11.2435	6	0.056011	4.7457	5	0.012852	5.9791	6	0.020298	8.41434	2	0.016738	11.5095	4	0.022222	9.96981	5	0.010311
Fig S2D, E and F	P2	3	12.7564	24.611	21.8924	0.49127	0.87707	0.668234	9.45456	5	0.134716	8.07163	2	0.019995	13.404	4	0.012008	5.06857	3	0.017363	8.14501	5	0.028832	9.12213	4	0.01217
Fig S2G, H and I	P3	3	45.3892	45.4735	69.2742	0.79649	0.660882	0.567332	11.2485	5	0.028717	11.8066	5	0.010077	9.08922	2	0.027849	7.73546	2	0.016295	12.2623	6	0.02782	3.43009	5	0.053563
Fig S3A, B and C	P4	3	43.1255	42.7059	22.3165	0.631683	0.758171	0.429697	9.72327	6	0.024531	9.15169	5	0.017554	7.89386	4	0.013122	12.1813	6	0.069397	9.87583	4	0.013806	6.19416	3	0.011343
Fig S3D, E and F	P5	3	42.6832	7.39005	19.679	0.666992	0.248021	0.616533	9.22572	4	0.026475	7.92857	6	0.027664	9.79345	2	0.011958	9.08797	4	0.013192	10.1999	6	0.011774	11.0743	2	0.011618
Fig S4	P1	3	74.6613	88.8397	33.3427	0.7806	0.913511	0.678669	11.2435	6	0.056011	4.7457	5	0.012852	5.9791	6	0.020298	8.41434	2	0.016738	11.5095	4	0.022222	9.96981	5	0.010311
Fig S5	P2	3	12.7564	24.611	21.8924	0.49127	0.87707	0.668234	9.45456	5	0.134716	8.07163	2	0.019995	13.404	4	0.012008	5.06857	3	0.017363	8.14501	5	0.028832	9.12213	4	0.01217
Fig S6	P3	3	45.3892	45.4735	69.2742	0.79649	0.660882	0.567332	11.2485	5	0.028717	11.8066	5	0.010077	9.08922	2	0.027849	7.73546	2	0.016295	12.2623	6	0.02782	3.43009	5	0.053563
Fig S7	P4	3	43.1255	42.7059	22.3165	0.631683	0.758171	0.429697	9.72327	6	0.024531	9.15169	5	0.017554	7.89386	4	0.013122	12.1813	6	0.069397	9.87583	4	0.013806	6.19416	3	0.011343
Fig S8	P5	3	42.6832	7.39005	19.679	0.666992	0.248021	0.616533	9.22572	4	0.026475	7.92857	6	0.027664	9.79345	2	0.011958	9.08797	4	0.013192	10.1999	6	0.011774	11.0743	2	0.011618
Fig S9	P1	3	74.6613	88.8397	33.3427	0.7806	0.913511	0.678669	11.2435	6	0.056011	4.7457	5	0.012852	5.9791	6	0.020298	8.41434	2	0.016738	11.5095	4	0.022222	9.96981	5	0.010311
Fig S10	P2	3	12.7564	24.611	21.8924	0.49127	0.87707	0.668234	9.45456	5	0.134716	8.07163	2	0.019995	13.404	4	0.012008	5.06857	3	0.017363	8.14501	5	0.028832	9.12213	4	0.01217
Fig S11	P3	3	45.3892	45.4735	69.2742	0.79649	0.660882	0.567332	11.2485	5	0.028717	11.8066	5	0.010077	9.08922	2	0.027849	7.73546	2	0.016295	12.2623	6	0.02782	3.43009	5	0.053563
Fig S12	P4	3	43.1255	42.7059	22.3165	0.631683	0.758171	0.429697	9.72327	6	0.024531	9.15169	5	0.017554	7.89386	4	0.013122	12.1813	6	0.069397	9.87583	4	0.013806	6.19416	3	0.011343
Fig S13	P5	3	42.6832	7.39005	19.679	0.666992	0.248021	0.616533	9.22572	4	0.026475	7.92857	6	0.027664	9.79345	2	0.011958	9.08797	4	0.013192	10.1999	6	0.011774	11.0743	2	0.011618
Fig S14	P1	3	74.6613	88.8397	33.3427	0.7806	0.913511	0.678669	11.2435	6	0.056011	4.7457	5	0.012852	5.9791	6	0.020298	8.41434	2	0.016738	11.5095	4	0.022222	9.96981	5	0.010311
Fig S15	P2	3	12.7564	24.611	21.8924	0.49127	0.87707	0.668234	9.45456	5	0.134716	8.07163	2	0.019995	13.404	4	0.012008	5.06857	3	0.017363	8.14501	5	0.028832	9.12213	4	0.01217
Fig S16	P3	3	45.3892	45.4735	69.2742	0.79649	0.660882	0.567332	11.2485	5	0.028717	11.8066	5	0.010077	9.08922	2	0.027849	7.73546	2	0.016295	12.2623	6	0.02782	3.43009	5	0.053563
Fig S17	P4	3	43.1255	42.7059	22.3165	0.631683	0.758171	0.429697	9.72327	6	0.024531	9.15169	5	0.017554	7.89386	4	0.013122	12.1813	6	0.069397	9.87583	4	0.013806	6.19416	3	0.011343
Fig S18	P5	3	42.6832	7.39005	19.679	0.666992	0.248021	0.616533	9.22572	4	0.026475	7.92857	6	0.027664	9.79345	2	0.011958	9.08797	4	0.013192	10.1999	6	0.011774	11.0743	2	0.011618
